# MicroPIPE: *An end-to-end solution for high-quality complete bacterial genome construction*

**DOI:** 10.1101/2021.02.02.429319

**Authors:** Valentine Murigneux, Leah W. Roberts, Brian M. Forde, Minh-Duy Phan, Nguyen Thi Khanh Nhu, Adam D. Irwin, Patrick N. A. Harris, David L. Paterson, Mark A. Schembri, David M. Whiley, Scott A. Beatson

## Abstract

Oxford Nanopore Technology (ONT) long-read sequencing has become a popular platform for microbial researchers; however, easy and automated construction of high-quality bacterial genomes remains challenging. Here we present MicroPIPE: a reproducible end-to-end bacterial genome assembly pipeline for ONT and Illumina sequencing. To construct MicroPIPE, we evaluated the performance of several tools for genome reconstruction and assessed overall genome accuracy using ONT both natively and with Illumina. Further validation of MicroPIPE was carried out using 11 sequence type (ST)131 *Escherichia coli* and eight publicly available Gram-negative and Gram-positive bacterial isolates. MicroPIPE uses Singularity containers and the workflow manager Nextflow and is available at https://github.com/BeatsonLab-MicrobialGenomics/micropipe.
