## Supplementary dataset 1 for "MicroPIPE: *An end-to-end solution for high-quality complete bacterial genome construction*"

### Sheet: Contents
Contents:
Tab:
strain list 1	ST131 data used for validation (including accessions for complete genomes, raw ONT data and Illumina read data)
strain list 2	Accession and metadata for the eight publicly available ONT assemblies used in subsequent validation
execution parameters	Specific commands used for each tool in this study
Guppy 3.4.3 vs. Guppy 3.6.1 remaining variants	List of variant positions and genetic context for Guppy v3.4.3 and v3.6.1 based on comparison to the EC958 reference genome standard
MicroPIPE metrics	Pipeline run times and memory metrics for 12 ST131 strains

### Sheet: strain list 1
Strain	Assembly/reads	accession	reference	Comment
EC958	Assembly (complete genome)	HG941718.1	Forde et al
EC958	Illumina reads	SRR5194982	Forde et al
S24EC	Illumina reads	ERR161244	Petty and Ben Zakour et al.
S34EC	Illumina reads	ERR161247	Petty and Ben Zakour et al.
S37EC	Illumina reads	ERR161302	Petty and Ben Zakour et al.
S39EC	Illumina reads	ERR161248	Petty and Ben Zakour et al.
S65EC	Illumina reads	ERR161303	Petty and Ben Zakour et al.
S96EC	Illumina reads	ERR161259	Petty and Ben Zakour et al.
S97EC	Illumina reads	ERR161260	Petty and Ben Zakour et al.
S112EC	Illumina reads	ERR161275	Petty and Ben Zakour et al.
S116EC	Illumina reads	ERR161279	Petty and Ben Zakour et al.
S129EC	Illumina reads	ERR161292	Petty and Ben Zakour et al.
HVM2044	Illumina reads	ERR161323	Petty and Ben Zakour et al.
ST131 multiplex run (12)	ONT fast5	SRR13116389, SRR13111034, SRR13111035	This study	multiplexed raw data for 12 ST131 used in this study
EC958	ONT fastq (Guppy 3.6.1/qcat)	SRR13089733	This study
S24EC	ONT fastq (Guppy 3.6.1/qcat)	SRR13089726	This study
S34EC	ONT fastq (Guppy 3.6.1/qcat)	SRR13089734	This study
S37EC	ONT fastq (Guppy 3.6.1/qcat)	SRR13089730	This study
S39EC	ONT fastq (Guppy 3.6.1/qcat)	SRR13089729	This study
S65EC	ONT fastq (Guppy 3.6.1/qcat)	SRR13089728	This study
S96EC	ONT fastq (Guppy 3.6.1/qcat)	SRR13089727	This study
S97EC	ONT fastq (Guppy 3.6.1/qcat)	SRR13089725	This study
S112EC	ONT fastq (Guppy 3.6.1/qcat)	SRR13089724	This study
S116EC	ONT fastq (Guppy 3.6.1/qcat)	SRR13089723	This study
S129EC	ONT fastq (Guppy 3.6.1/qcat)	SRR13089722	This study
HVM2044	ONT fastq (Guppy 3.6.1/qcat)	SRR13089732	This study

### Sheet: strain list 2
Biosample	Strain	Bioproject	Assembly level	GenBank assembly accession	Assembly sequencing technology	Assembly method	Genome coverage	Notes about assembly	Publication	ONT SRA accession	Bioproject Illumina	Biosample Illumina	Illumina SRA accession	ONT spots number (SRA)	ONT read number (pycoQC)	ONT bases (pycoQC)	ONT read N50 length (pycoQC)	ONT estimated coverage (Flye after filtering)	ONT Chemistry	ONT Library Kit	ONT Flow cell	PacBio SRA accession	PacBio Instrument
SAMN09464427	Salmonella enterica subsp. enterica serovar Napoli	PRJNA476509	Complete genome	GCA_003296145.1	SRR9603471	Canu v. v1.5	37.0x	Excluded from RefSeq: many frameshifted protein	Clement et al	SRR7646077	PRJNA476509	SAMN09464427	SRR7646078	697697	784648	4319720037	7545	717		SQK-LSK108	MinION
SAMN02892979	Bacteroides fragilis strain:DCMOUH0042B (BF042)	PRJNA253771	Complete genome	GCA_000724795.2	Illumina MiSeq; Oxford Nanopore MiniION	Unicycler v. v0.4.7	200.0x		Sydenham et al	SRR8960994	PRJNA253771	SAMN02892979	SRR8960998	398941	400390	2480388770	11892	411	R9.4	SQK-RPB004	FLO-MIN106	SRR8960997	Sequel
SAMN11040710	Bacteroides fragilis strain:CCUG4856T (ATCC25285, NCTC9343)	PRJNA525024	Complete genome	GCA_005706655.1	Illumina MiSeq; Oxford Nanopore MiniION	Unicycler v. v0.4.7	200.0x		Sydenham et al	SRR10199513	PRJNA525024	SAMN11040710	SRR10199511	72203	72979	425354376	11837	66	R9.4	SQK-RPB004	FLO-MIN106	SRR10199510	Sequel
SAMN09867132	Streptococcus pyogenes (firmicutes)	PRJNA486857	Complete genome	GCA_004193935.1	PacBio	PacBio SMRT Pipe v. 2.3.0	105.0x		Walker MJ et al	SRR7743080	PRJNA486857	SAMEA104372073	ERR2760852	208000	216444	791254702	7885	391	R9.4	SQK-LSK108	MinION	ERR2760853	PacBio RS
SAMEA3356991	Klebsiella pneumoniae INF032	PRJEB6891	Unicycler hybrid assembly	NA	Illumina + ONT assembly	Unicycler v0.4.0	133x		Wick et al	NA	PRJEB6891	SAMEA3356991	ERR1023765		15154	551746950	37359	97	R9.4	SQK-LSK108	FLO-MIN106	NA
SAMN08167607	E. coliO157:H7 Strain: FSIS11705876	PRJNA498670	Complete genome	GCA_009664305.1	Oxford Nanopore MiniION + Illumina	Unicycler v. 10-2018	692.0x		Taylor et al	SRR9603471	PRJNA268206	SAMN08167607	SRR6373397	429909	429909	3981522307	23148	700	R9.4	SQK-LSK108	FLO-MIN106	NA
SAMN04364135	Salmonella enterica subsp. enterica serovar Bareilly str. CFSAN000189	PRJNA498670	Complete genome	GCF_000439415.1	PacBio RS	SMRT Analysis v. 1.3.3	80x		Taylor et al	SRR9603470	PRJNA159279	SAMN01823701	SRR498276	333298	333298	2962480295	18468	522	R9.4	SQK-LSK108	FLO-MIN106	NA
SAMN04364135	Salmonella enterica subsp. enterica serovar Bareilly str. CFSAN000189	PRJNA498670	Complete genome	GCA_009667855.1	Oxford Nanopore MiniION + Illumina	Unicycler v. 10-2018	599.0x		Taylor et al	SRR9603470	PRJNA159279	SAMN01823701	SRR498276	333298	333298	2962480295	18468	522	R9.4	SQK-LSK108	FLO-MIN106	NA
SAMN06045076	Salmonella enterica str. SA20055162 (Isolate SA20055162, Serotype IV 53:z36,z38:-)	PRJNA354244	Complete Genome	GCA_003325315.1	Illumina MiSeq + ONT	Unicycler v. 0.4.3 (NCBI)	50x		Bessonov et al	SRR7478368	PRJNA354244	SAMN06045076	SRR5056337	51258	51258	440386930	16111	78	R9.4	SQK-RBK001 or SQK-RBK004	FLO-MIN106	NA

### Sheet: execution parameters
Tool	Command line
Guppy basecaller (GPU)	guppy_basecaller -i fast5_dir -s fastq_dir --config dna_r9.4.1_450bps_hac.cfg --trim_barcodes --device auto --compress_fastq -q 0 --num_callers 4
Guppy basecaller (CPU)	guppy_basecaller -i fast5_dir -s fastq_dir --config dna_r9.4.1_450bps_fast.cfg --trim_barcodes --compress_fastq -q 0 --num_callers 16 --cpu_threads_per_caller 1
Guppy barcoder	guppy_barcoder –input_path fastq_dir -s out_dir --device auto --compress_fastq -q 0 --num_callers 4
Deepbinner	deepbinner realtime --in_dir fast5_dir --out_dir fastq_dir --rapid --stop
pycoQC	pycoQC -f sequencing_summary.txt -b barcoding_summary.txt -o pycoQC.html
Porechop	porechop -i reads.fastq.gz -o reads_trimmed.fastq.gz -t 16 --format fastq.gz
Filtlong	filtlong --min_length 1000 --keep_percent 90 reads.fastq.gz | gzip > reads_filtered.fastq.gz
Japsa	jsa.np.filter --input reads.fastq.gz --lenMin 1000 --qualMin 10 --output reads_filtered.fastq.gz
Flye	flye --nano-raw reads.fastq.gz --genome-size 5.5m --threads 16 --out-dir dir --plasmids
Canu	canu -p EC958 -d dir genomeSize=5.5m -nanopore-raw reads.fastq.gz useGrid=0
Raven	raven -t 16 reads.fastq.gz --graphical-fragment-assembly raven.gfa > raven.fa
Redbean	wtdbg2 -x ont -g5.5m -i reads.fastq.gz -t 16 -fo EC958
	minimap2 -t 16 -x map-ont -a EC958.raw.fa reads.fastq.gz | samtools view -Sb - > EC958.ctg.map.bam
	samtools sort EC958.ctg.map.bam -o EC958.ctg.map.srt.bam
	samtools view -F0x900 EC958.ctg.map.srt.bam | wtpoa-cns -t 16 -d EC958.raw.fa -i - -fo EC958.cns.fa
Shasta	seqtk seq -q reads.fastq > reads.fasta
	shasta –input reads.fasta.gz --assemblyDirectory dir --threads 16 --config Nanopore-Dec2019.conf
Unicycler (long reads)	unicycler --keep 3 -t 16 -l reads.fastq.gz -o dir
Unicycler (hybrid)	unicycler -t 16 -1 pe1.fastq.gz -2 pe2.fastq.gz -l reads.fastq.gz -o dir
Masurca	Masurca config.txt -o assemble.sh
	Config.txt
	DATA
	PE= pe 500 50 pe1.fastq.gz -2 pe2.fastq.gz
	NANOPORE= reads_filtered.fastq.gz
	END
	PARAMETERS
	EXTEND_JUMP_READS=0
	GRAPH_KMER_SIZE = auto
	USE_LINKING_MATES = 0
	USE_GRID=0
	GRID_ENGINE=SGE
	GRID_QUEUE=all.q
	GRID_BATCH_SIZE=300000000
	LHE_COVERAGE=25
	MEGA_READS_ONE_PASS=0
	LIMIT_JUMP_COVERAGE = 300
	CA_PARAMETERS = cgwErrorRate=0.15
	KMER_COUNT_THRESHOLD = 1
	CLOSE_GAPS=1
	NUM_THREADS = 16
	JF_SIZE = 200000000
	SOAP_ASSEMBLY=0
	FLYE_ASSEMBLY=0
	END
Spades (hybrid)	Spades.py -1 pe1.fastq.gz -2 pe2.fastq.gz --nanopore reads.fastq.gz -t 16 -o dir
Racon	minimap2 -t 16 -ax map-ont contigs.fasta reads.fastq.gz > gfa1.sam
	racon -m 8 -x -6 -g -8 -w 500 -c 1 -t 16 reads.fastq.gz gfa1.sam contigs.fasta --include-unpolished > racon1.fasta
	minimap2 -t 16 -ax map-ont racon1.fasta reads.fastq.gz > gfa2.sam
	racon -m 8 -x -6 -g -8 -w 500 -c 1 -t 16 reads.fastq.gz gfa2.sam racon1.fasta --include-unpolished > racon2.fasta
	minimap2 -t 16 -ax map-ont racon2.fasta reads.fastq.gz > gfa3.sam
	racon -m 8 -x -6 -g -8 -w 500 -c 1 -t 16 reads.fastq.gz gfa3.sam racon2.fasta --include-unpolished > racon3.fasta
	minimap2 -t 16 -ax map-ont racon_3.fasta reads.fastq.gz > gfa4.sam
	racon -m 8 -x -6 -g -8 -w 500 -c 1 -t 16 reads.fastq.gz gfa4.sam racon3.fasta --include-unpolished > racon4.fasta
Medaka	medaka_consensus -i reads.fastq.gz -d racon4.fasta -o dir -t 16 -m r941_min_high
Nanopolish	nanopolish index -d fast5_dir -s sequencing_summary.txt reads.fastq.gz
	minimap2 -ax map-ont draft.fa reads.fastq.gz | samtools sort -o reads.bam -T reads.tmp -
	samtools index reads.bam
	python nanopolish_makerange.py contigs.fasta | parallel --gnu --results nanopolish.results -P 16 nanopolish variants --consensus -o polished.{1}.vcf -w {1} -r reads.fastq.gz -b reads.bam -g draft.fa -t 1 --gpu=1 --methylation-aware=dcm,dam --min-candidate-frequency 0.1
	nanopolish vcf2fasta -g draft.fa polished.*.vcf > nanopolish.fa
Pilon	bwa index consensus.fasta
	bwa mem -t 16 consensus.fasta pe1.fastq.gz pe2.fastq.gz | samtools sort -o consensus.bam
	samtools index consensus.bam
	java -Xmx16G -jar pilon-1.23.jar --threads 16 --genome consensus.fasta --frags consensus.bam --output pilon --fix bases --outdir pilon --changes
NextPolish	ls pe1.fastq.gz pe2.fastq.gz > sgs.fofn
(short reads)	echo -e "task = 1212\ngenome = contigs.fasta\nsgs_fofn = sgs.fofn\nmultithread_jobs = 16" > nextpolish.cfg
	nextPolish nextpolish.cfg
	cat 03.kmer_count/*polish.ref.sh.work/polish_genome*/genome.nextpolish.part*.fasta > nextpolish.fasta
NextPolish	ls reads.fastq.gz > lgs.fofn
(long reads)	echo -e "task = 55\ngenome = contigs.fasta\nmultithread_jobs = 16\nlgs_fofn = lgs.fofn \nlgs_minimap2_options = -x map-ont -t 16" > nextpolish.cfg
	nextPolish nextpolish.cfg
	cat 01.lgs_polish/*polish.ref.sh.work/polish_genome*/genome.nextpolish.part*.fasta > nextpolishLR.fasta
NextPolish	ls reads.fastq.gz > lgs.fofn
(long reads and short reads)	ls pe1.fastq.gz pe2.fastq.gz > sgs.fofn
	echo -e "task = 551212\ngenome = contigs.fasta\nmultithread_jobs = 16\nlgs_fofn = lgs.fofn\n sgs_fofn = sgs.fofn\nlgs_minimap2_options = -x map-ont -t 16" > nextpolish.cfg
	nextPolish nextpolish.cfg
	cat 05.kmer_count/*polish.ref.sh.work/polish_genome*/genome.nextpolish.part*.fasta > nextpolish.fasta
QUAST	python quast.py -o EC958 -r ST131_EC958.fasta contigs.fasta -t 16
DNAdiff	dnadiff -p EC958 ST131_EC958.fasta contigs.fasta
Pomoxis	assess_assembly -r ST131_EC958.fasta -i contigs.fasta -t 8 -p EC958/assm -T
Nucmer	nucmer -maxmatch -nosimplify -p prefix contigs.fasta contigs.fasta
	show-coords -lrcTH prefix.delta > prefix.coords
Minimap2	minimap2 -t 16 -ax map-ont contigs.fasta reads.fastq.gz > prefix.sam
MEME	meme nopolish_shared_snp_10bp.fa -dna -oc . -nostatus -time 18000 -mod zoops -nmotifs 3 -minw 6 -maxw 50 -objfun classic -revcomp -markov_order 0

### Sheet: Guppy3.4.3v3.6.1
Key:
	resolved from 3.4.3 to 3.6.1
	additional from 3.6.1
	remain from 3.4.3 to 3.6.1
Guppy 3.6.1 results (no methylation aware)							Guppy 3.4.3 results (no methylation aware)							Genetic context of variant
version	reference	position start	position end	alt	ref	type	version	reference	position start	position end	alt	ref	type
							3.4.3	NZ_HG941718.1	235140	235141	AA	A	INDEL	IS66-like element ISEc23 family transposase
							3.4.3	NZ_HG941718.1	244169	244170	TC	T	INDEL	16S ribosomal RNA
							3.4.3	NZ_HG941718.1	244172	244173	A	G	.	16S ribosomal RNA
3.6.1	NZ_HG941718.1	244280	244281	TA	T	INDEL	3.4.3	NZ_HG941718.1	244280	244281	TA	T	INDEL	16S ribosomal RNA
3.6.1	NZ_HG941718.1	244528	244529	A	G	.	3.4.3	NZ_HG941718.1	244528	244529	A	G	.	16S ribosomal RNA
3.6.1	NZ_HG941718.1	244578	244579	T	TG	INDEL	3.4.3	NZ_HG941718.1	244578	244579	T	TG	INDEL	16S ribosomal RNA
3.6.1	NZ_HG941718.1	244698	244699	G	GC	INDEL	3.4.3	NZ_HG941718.1	244698	244699	G	GC	INDEL	16S ribosomal RNA
3.6.1	NZ_HG941718.1	244719	244720	AC	A	INDEL	3.4.3	NZ_HG941718.1	244719	244720	AC	A	INDEL	16S ribosomal RNA
3.6.1	NZ_HG941718.1	244874	244875	CC	C	INDEL	3.4.3	NZ_HG941718.1	244874	244875	CC	C	INDEL	16S ribosomal RNA
3.6.1	NZ_HG941718.1	244885	244886	TA	T	INDEL	3.4.3	NZ_HG941718.1	244885	244886	TA	T	INDEL	16S ribosomal RNA
3.6.1	NZ_HG941718.1	246361	246362	G	GG	INDEL								23S ribosomal RNA
							3.4.3	NZ_HG941718.1	246964	246965	TT	T	INDEL	23S ribosomal RNA
							3.4.3	NZ_HG941718.1	247737	247738	G	GG	INDEL	23S ribosomal RNA
3.6.1	NZ_HG941718.1	956404	956405	GT	G	INDEL	3.4.3	NZ_HG941718.1	956404	956405	GT	G	INDEL	phage tail tape measure protein
3.6.1	NZ_HG941718.1	956408	956409	C	CT	INDEL	3.4.3	NZ_HG941718.1	956408	956409	C	CT	INDEL	phage tail tape measure protein
3.6.1	NZ_HG941718.1	1493215	1493216	G	GT	INDEL	3.4.3	NZ_HG941718.1	1493215	1493216	G	GT	INDEL	trpCF (frameshifted pseudo)
							3.4.3	NZ_HG941718.1	2136258	2136259	T	TC	INDEL	IS3-like element IS1397 family transposase
							3.4.3	NZ_HG941718.1	2136261	2136262	T	C	.	IS3-like element IS1397 family transposase
							3.4.3	NZ_HG941718.1	2271853	2271854	C	A	.	IS21-like element ISEc12 family transposase
							3.4.3	NZ_HG941718.1	2271854	2271855	T	C	.	IS21-like element ISEc12 family transposase
							3.4.3	NZ_HG941718.1	2271858	2271859	C	G	.	IS21-like element ISEc12 family transposase
							3.4.3	NZ_HG941718.1	2271859	2271860	T	C	.	IS21-like element ISEc12 family transposase
							3.4.3	NZ_HG941718.1	2273323	2273324	A	G	.	ATP-binding protein
3.6.1	NZ_HG941718.1	2667783	2667784	G	GGGTCG	INDEL	3.4.3	NZ_HG941718.1	2667783	2667784	G	GGCTGG	INDEL	hypothetical protein
3.6.1	NZ_HG941718.1	2898031	2898032	C	CC	INDEL								23S ribosomal RNA
3.6.1	NZ_HG941718.1	2898414	2898415	A	AC	INDEL	3.4.3	NZ_HG941718.1	2898414	2898415	A	AC	INDEL	23S ribosomal RNA
3.6.1	NZ_HG941718.1	2899793	2899794	C	CC	INDEL								23S ribosomal RNA
							3.4.3	NZ_HG941718.1	2899483	2899484	C	CC	INDEL	23S ribosomal RNA
							3.4.3	NZ_HG941718.1	2900890	2900891	C	CC	INDEL	tRNA
							3.4.3	NZ_HG941718.1	2900919	2900920	C	CC	INDEL	tRNA
							3.4.3	NZ_HG941718.1	2901347	2901348	C	CC	INDEL	16S ribosomal RNA
							3.4.3	NZ_HG941718.1	2901942	2901943	C	CG	INDEL	16S ribosomal RNA
							3.4.3	NZ_HG941718.1	2901944	2901945	A	G	.	16S ribosomal RNA
3.6.1	NZ_HG941718.1	3377053	3377054	C	CC	INDEL	3.4.3	NZ_HG941718.1	3377053	3377054	C	CC	INDEL	hypothetical (pseudo - frameshift)
							3.4.3	NZ_HG941718.1	3558868	3558869	CA	C	INDEL	IS3-like element ISEc52 family transposase
3.6.1	NZ_HG941718.1	3719422	3719423	A	AC	INDEL								23S ribosomal RNA
							3.4.3	NZ_HG941718.1	3720192	3720193	C	A	.	23S ribosomal RNA
							3.4.3	NZ_HG941718.1	3720193	3720194	T	C	.	23S ribosomal RNA
							3.4.3	NZ_HG941718.1	3721273	3721274	C	CC	INDEL	23S ribosomal RNA
							3.4.3	NZ_HG941718.1	3722513	3722514	T	TC	INDEL	16S ribosomal RNA
3.6.1	NZ_HG941718.1	4184959	4184960	G	GG	INDEL								intergenic
3.6.1	NZ_HG941718.1	4300932	4300933	C	CC	INDEL								16S ribosomal RNA
3.6.1	NZ_HG941718.1	4302971	4302972	G	GG	INDEL								23S ribosomal RNA
3.6.1	NZ_HG941718.1	4417460	4417461	G	GG	INDEL								23S ribosomal RNA
3.6.1	NZ_HG941718.1	4546606	4546607	G	GG	INDEL								23S ribosomal RNA
3.6.1	NZ_HG941718.1	4586783	4586784	G	GG	INDEL								23S ribosomal RNA
3.6.1	NZ_HG941718.1	4587325	4587326	G	GG	INDEL								23S ribosomal RNA
3.6.1	NZ_HG941718.1	4588546	4588547	G	GG	INDEL								23S ribosomal RNA
3.6.1	NZ_HG941718.1	4972577	4972578	C	G	.								IS21-like element ISEc12 family transposase
3.6.1	NZ_HG941718.1	4972578	4972579	T	C	.								IS21-like element ISEc12 family transposase
							3.4.3	NZ_HG941718.1	4300819	4300820	C	A	.	16S ribosomal RNA
							3.4.3	NZ_HG941718.1	4301873	4301874	G	GG	INDEL	tRNA
							3.4.3	NZ_HG941718.1	4302500	4302501	G	GG	INDEL	23S ribosomal RNA
							3.4.3	NZ_HG941718.1	4302708	4302709	G	GG	INDEL	23S ribosomal RNA
							3.4.3	NZ_HG941718.1	4303579	4303580	A	G	.	23S ribosomal RNA
							3.4.3	NZ_HG941718.1	4303580	4303581	G	T	.	23S ribosomal RNA
							3.4.3	NZ_HG941718.1	4303653	4303654	C	CG	INDEL	23S ribosomal RNA
							3.4.3	NZ_HG941718.1	4303655	4303656	A	G	.	23S ribosomal RNA
							3.4.3	NZ_HG941718.1	4304075	4304076	GC	G	INDEL	23S ribosomal RNA
							3.4.3	NZ_HG941718.1	4304078	4304079	A	G	.	23S ribosomal RNA
							3.4.3	NZ_HG941718.1	4304346	4304347	G	GTG	INDEL	23S ribosomal RNA
							3.4.3	NZ_HG941718.1	4415362	4415363	TC	T	INDEL	16S ribosomal RNA
							3.4.3	NZ_HG941718.1	4415365	4415366	AG	A	INDEL	16S ribosomal RNA
							3.4.3	NZ_HG941718.1	4415421	4415422	CC	C	INDEL	16S ribosomal RNA
							3.4.3	NZ_HG941718.1	4415479	4415480	C	CC	INDEL	16S ribosomal RNA
							3.4.3	NZ_HG941718.1	4546135	4546136	G	GG	INDEL	23S ribosomal RNA
							3.4.3	NZ_HG941718.1	4546776	4546777	G	GC	INDEL	23S ribosomal RNA
							3.4.3	NZ_HG941718.1	4546779	4546780	A	G	.	23S ribosomal RNA
							3.4.3	NZ_HG941718.1	4547982	4547983	G	GG	INDEL	23S ribosomal RNA
							3.4.3	NZ_HG941718.1	4585654	4585655	C	CG	INDEL	tRNA
							3.4.3	NZ_HG941718.1	4586312	4586313	G	GG	INDEL	23S ribosomal RNA
							3.4.3	NZ_HG941718.1	4586953	4586954	G	GC	INDEL	23S ribosomal RNA
							3.4.3	NZ_HG941718.1	4586956	4586957	A	G	.	23S ribosomal RNA
							3.4.3	NZ_HG941718.1	4587465	4587466	C	CG	INDEL	23S ribosomal RNA
							3.4.3	NZ_HG941718.1	4587467	4587468	A	G	.	23S ribosomal RNA
							3.4.3	NZ_HG941718.1	4588159	4588160	G	GG	INDEL	23S ribosomal RNA
							3.4.3	NZ_HG941718.1	4972236	4972237	C	CG	INDEL	IS21-like element ISEc12 family transposase
							3.4.3	NZ_HG941718.1	4972238	4972239	A	G	.	IS21-like element ISEc12 family transposase
							3.4.3	NZ_HG941718.1	4972572	4972573	C	A	.	IS21-like element ISEc12 family transposase
							3.4.3	NZ_HG941718.1	4972573	4972574	T	C	.	IS21-like element ISEc12 family transposase
3.6.1	NZ_HG941719.1	25288	25289	C	A	.	3.4.3	NZ_HG941719.1	25288	25289	C	A	.	intergenic
3.6.1	NZ_HG941719.1	25292	25293	TAA	T	INDEL	3.4.3	NZ_HG941719.1	25292	25293	TAA	T	INDEL	intergenic

### Sheet: MicroPIPE metrics
name	duration	realtime	%cpu	peak_rss	peak_vmem	rchar	wchar
basecalling (1)	14h 47m	14h 46m 58s	8.932	11.1 GB	34.2 GB	194.5 GB	22.6 GB
demultiplexing_qcat (1)	5h 1m 14s	5h 52s	0.263	233.6 MB	11 GB	65.2 GB	54.6 GB
porechop (S24)	2h 28m 44s	2h 26m 13s	2.938	1.7 GB	10.9 GB	1.5 GB	1.5 GB
porechop (S34)	1h 3m 16s	1h 1m 29s	2.559	2.7 GB	10.9 GB	2.9 GB	2.8 GB
porechop (S37)	52m 40s	48m 13s	2.249	1.7 GB	11.1 GB	1.6 GB	1.5 GB
porechop (S39)	54m 37s	54m 14s	1.97	2.7 GB	11.1 GB	3 GB	2.9 GB
porechop (S65)	38m 35s	37m 58s	2.808	2.1 GB	10.9 GB	2.1 GB	2 GB
porechop (S96)	57m 27s	53m 32s	2.885	2.5 GB	10.9 GB	2.7 GB	2.6 GB
porechop (S97)	53m 23s	52m 58s	2.488	3 GB	11 GB	3.3 GB	3.2 GB
porechop (S112)	47m 25s	45m 55s	2.647	2.1 GB	10.9 GB	2.1 GB	2 GB
porechop (S116)	1h 42m 15s	53m 53s	2.541	2.5 GB	11.1 GB	2.6 GB	2.6 GB
porechop (S129)	1h 21m 56s	45m 49s	2.43	1.7 GB	11 GB	1.5 GB	1.5 GB
porechop (EC958)	2h 40m 44s	1h 54m 4s	1.671	4.3 GB	10.7 GB	5.1 GB	5 GB
porechop (HVM2044)	2h 7m 28s	1h 16m 16s	1.837	2.3 GB	11 GB	2.4 GB	2.3 GB
japsa (S24)	28m 31s	24m 15s	0.136	173.2 MB	10.5 GB	528 MB	505.2 MB
japsa (S34)	24m 11s	17m 8s	0.353	177.3 MB	10.5 GB	997 MB	972.4 MB
japsa (S37)	10m 28s	8m 42s	0.37	178 MB	10.5 GB	535 MB	512.6 MB
japsa (S39)	16m 47s	8m 59s	0.696	178.9 MB	10.5 GB	1021 MB	997 MB
japsa (S65)	13m 20s	12m 37s	0.341	172.5 MB	10.5 GB	706.5 MB	684.4 MB
japsa (S96)	10m 7s	6m 44s	0.829	172.8 MB	10.5 GB	915.5 MB	888.1 MB
japsa (S97)	11m 46s	8m 20s	0.836	176 MB	10.5 GB	1.1 GB	1.1 GB
japsa (S112)	11m 31s	8m 22s	0.523	177.2 MB	10.5 GB	719.4 MB	697.2 MB
japsa (S116)	17m 33s	16m 27s	0.33	175 MB	10.5 GB	908.8 MB	886.1 MB
japsa (S129)	32m 25s	12m 52s	0.244	176.1 MB	10.5 GB	526.5 MB	505.9 MB
japsa (EC958)	1h 6m 38s	1h 3m 29s	0.176	178.3 MB	10.5 GB	1.7 GB	1.7 GB
japsa (HVM2044)	44m 31s	32m 35s	0.158	174 MB	10.5 GB	813.2 MB	787.4 MB
flye (S24)	2h 5m 32s	1h 18m 5s	1.246	5.7 GB	17.3 GB	14.7 GB	10.7 GB
flye (S34)	2h 32m 11s	2h 25m 15s	1.224	7.5 GB	12.3 GB	28.1 GB	20.5 GB
flye (S37)	1h 23m 25s	1h 23m 6s	1.191	5 GB	7.1 GB	15.1 GB	11 GB
flye (S39)	3h 55m 25s	3h 3m 34s	1.149	8 GB	16.3 GB	35.4 GB	25.5 GB
flye (S65)	1h 28m 46s	1h 28m 3s	1.46	6.3 GB	7.4 GB	19.8 GB	14.4 GB
flye (S96)	2h 59m 38s	2h 45s	1.34	7.3 GB	18 GB	25.9 GB	18.8 GB
flye (S97)	5h 52m 51s	4h 58m 6s	0.632	8.4 GB	13.1 GB	32.3 GB	23.4 GB
flye (S112)	4h 25m 57s	4h 7m 11s	0.542	6.6 GB	8 GB	20.4 GB	14.8 GB
flye (S116)	5h 9m 36s	4h 29m 31s	0.59	6.2 GB	10.9 GB	25.8 GB	18.7 GB
flye (S129)	1h 59m 7s	1h 29m 55s	1.149	6 GB	20.9 GB	15.1 GB	11 GB
flye (EC958)	3h 45m 45s	2h 43m 6s	1.997	11.5 GB	16.7 GB	49.8 GB	36.1 GB
flye (HVM2044)	2h 47m 6s	1h 47m 25s	1.428	7.6 GB	12.1 GB	22.9 GB	16.7 GB
racon (S24)	20m 29s	20m 10s	3.541	1.6 GB	2.1 GB	8 GB	4.1 GB
racon (S34)	44m	43m 37s	3.751	3.1 GB	3.4 GB	15.5 GB	7.9 GB
racon (S37)	21m 3s	20m 24s	3.586	1.7 GB	2.1 GB	8.2 GB	4.1 GB
racon (S39)	45m 17s	45m	3.734	3.1 GB	3.4 GB	15.9 GB	8.1 GB
racon (S65)	28m 43s	28m 18s	3.658	2.2 GB	2.8 GB	10.9 GB	5.5 GB
racon (S96)	39m 54s	39m 26s	3.699	2.8 GB	3.1 GB	14.1 GB	7.2 GB
racon (S97)	51m 43s	51m 30s	3.757	3.4 GB	3.8 GB	17.8 GB	9 GB
racon (S112)	29m 17s	29m 12s	3.669	2.2 GB	2.5 GB	11.1 GB	5.7 GB
racon (S116)	39m 42s	39m 9s	3.717	2.7 GB	3.2 GB	14.1 GB	7.2 GB
racon (S129)	20m 35s	19m 46s	3.555	1.9 GB	2.4 GB	8.1 GB	4.1 GB
racon (EC958)	1h 29m 52s	1h 28m 53s	3.863	5.3 GB	5.6 GB	27.3 GB	13.9 GB
racon (HVM2044)	35m 2s	34m 23s	3.681	2.5 GB	2.9 GB	12.5 GB	6.4 GB
medaka (S24)	5m 1s	4m 43s	4.431	7.7 GB	26.1 GB	3.8 GB	2.4 GB
medaka (S34)	7m 53s	7m 3s	4.447	8 GB	26.4 GB	7.1 GB	4.4 GB
medaka (S37)	6m 7s	5m 14s	4.169	8.1 GB	26.4 GB	3.8 GB	2.4 GB
medaka (S39)	8m 20s	8m 2s	4.282	8.2 GB	26.8 GB	7.3 GB	4.5 GB
medaka (S65)	6m 10s	5m 48s	4.57	7.9 GB	26.6 GB	5 GB	3.1 GB
medaka (S96)	6m 51s	6m 35s	4.431	7.8 GB	26.4 GB	6.4 GB	4 GB
medaka (S97)	7m 48s	7m 20s	4.558	8.2 GB	26.6 GB	8.1 GB	5 GB
medaka (S112)	5m 48s	5m 37s	4.482	7.4 GB	26.2 GB	5.1 GB	3.2 GB
medaka (S116)	7m 1s	6m 29s	4.358	7.8 GB	26.6 GB	6.5 GB	4 GB
medaka (S129)	6m 2s	5m 39s	4.24	8 GB	26.3 GB	3.8 GB	2.4 GB
medaka (EC958)	9m 59s	9m 48s	4.697	8.4 GB	26.7 GB	12.2 GB	7.6 GB
medaka (HVM2044)	7m 4s	6m 27s	4.55	7.2 GB	26.2 GB	5.7 GB	3.6 GB
nextpolish (S24)	1h 5m 24s	46m 10s	0.919	2.4 GB	54.1 GB	13.3 GB	10 GB
nextpolish (S37)	2h 55m 33s	1h 53m 39s	0.335	2 GB	55.1 GB	12.4 GB	9.1 GB
nextpolish (S39)	1h 9m 57s	1h 7m 31s	0.54	1.6 GB	55.4 GB	12.1 GB	8.9 GB
nextpolish (S34)	55m 10s	23m 11s	1.69	1.7 GB	55.3 GB	12 GB	9 GB
nextpolish (S65)	1h 58m 50s	35m 5s	1.104	2.3 GB	58.1 GB	12.5 GB	9.3 GB
nextpolish (S96)	31m 37s	19m 55s	1.831	2.7 GB	60.3 GB	11.7 GB	8.7 GB
nextpolish (S97)	22m 33s	22m 4s	1.492	1.7 GB	56.2 GB	10.8 GB	8.1 GB
nextpolish (S112)	22m 20s	21m 34s	1.612	2 GB	57.2 GB	11.2 GB	8.4 GB
nextpolish (S116)	28m 36s	22m 44s	1.504	1.7 GB	55.6 GB	11.2 GB	8.3 GB
nextpolish (S129)	1h 10m 41s	30m 8s	1.543	2.4 GB	56.1 GB	14.4 GB	10.7 GB
nextpolish (EC958)	18m 54s	18m 34s	3.343	3.4 GB	60.5 GB	16.1 GB	12.4 GB
nextpolish (HVM2044)	11m 1s	10m 42s	3.856	3.4 GB	61 GB	16 GB	9.5 GB
quast (S24)	15m 27s	12m 3s	0.014	87.1 MB	1.7 GB	161.4 MB	9.1 MB
quast (S34)	23m 50s	11m 39s	0.014	87.5 MB	1.8 GB	162.2 MB	9.2 MB
quast (S37)	28m 13s	23m 39s	0.007	87.4 MB	1.8 GB	164.9 MB	9.1 MB
quast (S39)	33.3s	14.4s	0.571	77.6 MB	648.5 MB	164.6 MB	9.3 MB
quast (S65)	8m 49s	37.2s	0.171	91.8 MB	662 MB	162.1 MB	9.2 MB
quast (S96)	28m 58s	24m 42s	0.007	87.3 MB	1.7 GB	165 MB	9.2 MB
quast (S97)	33.3s	11.7s	0.793	87.8 MB	1.7 GB	164.4 MB	9.3 MB
quast (S112)	13m 58s	11m 11s	0.014	87.2 MB	1.7 GB	165.8 MB	9.1 MB
quast (S116)	1m 14s	1m 8s	0.135	86.9 MB	1.7 GB	165.2 MB	8.9 MB
quast (S129)	8m 17s	6m 19s	0.021	78.4 MB	649.1 MB	165.5 MB	9.4 MB
quast (EC958)	38.2s	12.1s	0.777	87.2 MB	658.3 MB	164.4 MB	9.1 MB
quast (HVM2044)	20m 49s	14m 54s	0.01	87.1 MB	1.7 GB	167.4 MB	9.2 MB
